# Insight into the genetic aetiology of retinal detachment by combining small clinical and large population-based datasets

**DOI:** 10.1101/581165

**Authors:** Thibaud S. Boutin, David G. Charteris, Aman Chandra, Susan Campbell, Caroline Hayward, Archie Campbell, UK Biobank Eye & Vision Consortium, Priyanka Nandakumar, David Hinds, 23andMe Research Team, Danny Mitry, Veronique Vitart

**Author notes:** **Corresponding author:** Veronique Vitart.

## Abstract

Idiopathic retinal detachment is a serious common condition, but genetic studies to date have been hampered by the small size of the assembled cohorts. Genetic correlations between retinal detachment and high myopia or cataract operation were high, respectively 0.46 (SE=0.08) and 0.44 (SE=0.07), in the UK Biobank dataset and in line with known epidemiological associations. Meta-analysis of genome-wide association studies using UK Biobank retinal detachment cases (N=3977) and two cohorts, each comprising ∼1000 rhegmatogenous retinal detachment patients, uncovered 11 genome-wide significant association signals, near or within *ZC3H11B, BMP3, COL22A1, DLG5, PLCE1, EFEMP2, TYR, FAT3, TRIM29, COL2A1* and *LOXL1.* Replication in the 23andMe dataset, where retinal detachment is self-reported by participants, firmly establishes association at six loci *FAT3, COL22A1, TYR, BMP3, ZC3H11B* and *PLCE1.* The former two seem to particularly impact on retinal detachment, the latter three shed light on shared aetiologies with cataract, myopia and glaucoma.

**Author Summary:** Retinal detachments are common conditions that may lead to permanent severe sight reduction or blindness; they are a major cause of emergency eye surgery. The most common type of retinal detachment follows a break in the retina and is thought to be in part genetically determined but little is known about the contributing individual genetic risk variants. The condition prevalence increases with age and with common eye conditions such as myopia, cataract or glaucoma. We showed that the retinal detachment cases derived from self-report or hospitalisation records in the large UK Biobank dataset show very similar characteristics to samples of carefully clinically evaluated retinal detachment with break cases and therefore could be used to perform genetic analysis of the condition. Association studies require large sample of cases and by pooling Biobank and clinical cases, this study identifies 11 novel significant associations, six of which were further replicated in an independent population-based dataset (23andMe). Two of the replicated findings seem to specifically underline retinal detachment risk while three others highlight shared genetic risk with myopia, cataract and/or glaucoma, paving the way to better understanding of these conditions and of their overlap.
