## Supplementary material for "Insight into the genetic aetiology of retinal detachment by combining small clinical and large population-based datasets": S13 Table

### Sheet: Sheet1
GeneSet	PMID	N	n	P	adj P	genes
Acne (severe)	24399259	190	15	1.17e-12	1.43e-09	SLC22A20, SLC25A45, FAM89B, MAP3K11, OVOL1, CFL1, SNX32, MUS81, EFEMP2, CTSW, FIBP, DRAP1, TSGA10IP, EIF1AD, BANF1
Sense of smell	26632684	19	6	5.24e-11	3.2e-08	LRRC37A4P, KANSL1, LRRC37A, LRRC37A2, NSF, LRRC37A3
Parkinson's disease	17052657	172	12	6.06e-10	2.47e-07	BMP4, SREBF1, ARHGAP27, PLEKHM1, CRHR1-IT1, CRHR1, SPPL2C, MAPT, KANSL1, NSF, WNT3, LRRC37A3
Refractive error	20835236	29	6	1.52e-09	4.66e-07	GRIA4, RBFOX1, BMP2, BMP3, LAMA2, CHD7
Hemoglobin concentration	27863252	122	10	2.01e-09	4.91e-07	FCGR2B, PFKM, ZNF641, CRHR1, WNT3, BCAS3, AFF1, NYAP1, TFR2, NDUFAF6
Plasminogen activator inhibitor type 1 levels (PAI-1)	22990020	11	4	9.52e-09	1.94e-06	EPHB4, SLC12A9, UFSP1, ACHE
Cognitive function	22126837	85	8	1.46e-08	2.56e-06	MYH11, ARHGAP27, PLEKHM1, LRRC37A4P, KANSL1, LRRC37A, WNT3, LRRC37A3
Hematocrit	19862010	127	9	4.06e-08	6.2e-06	PFKM, ZNF641, CRHR1, WNT3, BCAS3, AFF1, NYAP1, AGFG2, TFR2
Resting heart rate	20639392	138	9	8.94e-08	1.2e-05	MYH11, SREBF1, ARHGAP10, PCOLCE, GIGYF1, EPHB4, SLC12A9, UFSP1, ACHE
Optic cup area	25631615	31	5	9.78e-08	1.2e-05	DUSP12, BMP4, BCAS3, EFEMP1, BMP2
Idiopathic pulmonary fibrosis	18835860	19	4	2.28e-07	2.54e-05	CRHR1, SPPL2C, MAPT, KANSL1
Spherical equivalent (joint analysis main effects and education interaction)	27020472	20	4	3.03e-07	3.08e-05	CD55, RBFOX1, GABRR1, LAMA2
Male-pattern baldness	18849994	97	7	6.62e-07	6.23e-05	TBX15, WARS2, PLEKHM1, MAPT, KANSL1, WNT3, PRDM8
Waist circumference adjusted for BMI in non-smokers	28443625	70	6	9.04e-07	7.57e-05	TBX15, WARS2, LOXL1, EFEMP1, BMP2, PRKG2
Ticagrelor levels in individuals with acute coronary syndromes treated with ticagrelor	25935875	11	3	9.29e-07	7.57e-05	STAG3, GATS, GATS, PVRIG
Myopia	25233373	73	6	1.21e-06	9.21e-05	ZNF281, GRIA4, BMP4, RBFOX1, BMP3, LAMA2
Waist circumference adjusted for BMI (joint analysis main effects and smoking interaction)	28443625	80	6	2.25e-06	0.000162	TBX15, WARS2, LOXL1, EFEMP1, BMP2, PRKG2
Waist circumference adjusted for BMI (adjusted for smoking behaviour)	28443625	82	6	2.66e-06	0.000171	TBX15, WARS2, LOXL1, EFEMP1, BMP2, PRKG2
Gout	23263486	53	5	2.66e-06	0.000171	CYP2C8, MAP3K11, VDR, RBFOX1, BCAS3
Subcortical brain region volumes	25607358	15	3	3.75e-06	0.00023	FAT3, CRHR1, MAPT
Breast cancer	18326623	214	9	4.96e-06	0.000289	OVOL1, CFL1, SNX32, MUS81, KANSL1, DIRC3, CMSS1, FILIP1L, DNAH11
Joint mobility (Beighton score)	27182965	35	4	5.78e-06	0.000322	LOXL1, CRHR1, LRRC37A3, EFEMP1
TB-LM or TBLH-BMD (pleiotropy)	28743860	6	2	7.88e-06	0.000402	SREBF1, TOM1L2
Hyperopia	25233373	6	2	7.88e-06	0.000402	RBFOX1, LAMA2
Response to cyclophosphamide in systemic lupus erythematosus with lupus nephritis	26980576	18	3	8.27e-06	0.000404	FCGR2B, FCRLA, MIR5580
Axial length	24144296	65	5	8.89e-06	0.000418	ZC3H11B, BMP2, FILIP1L, TBC1D23, LAMA2
Alzheimer's disease in APOE e4- carriers	25778476	40	4	1.14e-05	0.000497	CRHR1, MAPT, KANSL1, WNT3
Vertical cup-disc ratio	20548946	40	4	1.14e-05	0.000497	DUSP12, PLCE1, BCAS3, BMP2
